# Endogenous RNA editing of a nuclear gene *BOSS* triggers flowering in tomato

**DOI:** 10.1101/2021.06.09.447702

**Authors:** Wenqian Wang, Jie Ye, Chuying Yu, Qingmin Xie, Xin Wang, Huiyang Yu, Jianwen Song, Changxing Li, Long Cui, Heyou Han, Changxian Yang, Hanxia Li, Yongen Lu, Taotao Wang, Yuyang Zhang, Junhong Zhang, Bo Ouyang, Zhibiao Ye

## Abstract

RNA editing is defined as the production of transcripts with RNA sequences different from those of the DNA template. Most of previous RNA editing studies have focused on organelles, while RNA editing of nuclear transcripts is largely unknown. Here, we describe the first example of nuclear transcript RNA editing in plant, the *BOSS* RNA editing regulates tomato flowering. The SNP (SNP1) located in the 5’UTR of *BOSS* gene (the <u>B</u>alancer <u>o</u>f *<u>S</u>P* and *<u>S</u>FT*) is associated with tomato early flowering, and two transcripts of *BOSS* produced by SNP1 associated RNA editing show functional differentiation, where *BOSS*-β transcript promotes flowering while *BOSS*-α does not. Furthermore, these two transcripts of *BOSS* are shown to regulate *SP* (anti-florigen) pathway at transcription level in the shoot apical meristem (SAM). Our findings reveal a new layer of complexity in the control of plant stem cell proliferation and provide the evidence of RNA-editing of a single gene for flowering, suggesting that molecular breeding programs to increase the RNA-editing efficiency may improve the productivity of tomatoes and other agricultural organisms.
