## Supplementary Tables for "Endogenous RNA editing of a nuclear gene *BOSS* triggers flowering in tomato"

### Sheet: Table S1
Table S1. Genes within 50 kb of the SNP most highly associated with FIN.
Gene ID	Start Position	Annotation
Solyc09g010650.1.1	3978499	RING finger-like (AHRD V1 *-*- Q5Z6V1_ORYSJ)%3B contains Interpro domain(s) IPR018957 Zinc finger%2C C3HC4 RING-type
Solyc09g010660.2.1	3982851	Beta-1-3-galactosyl-o-glycosyl-glycoprotein (AHRD V1 **-* B6Z261_WHEAT)%3B contains Interpro domain(s) IPR003406 Glycosyl transferase%2C family 14
Solyc09g010670.2.1	3990313	DP-2 transcription factor-like (AHRD V1 **** Q9LZ55_ARATH)%3B contains Interpro domain(s) IPR015648 Transcription factor DP
Solyc09g010680.2.1	3999004	Dof zinc finger protein (AHRD V1 *-*- Q9M4G1_SOLTU)%3B contains Interpro domain(s) IPR003851 Zinc finger%2C Dof-type
Solyc09g010690.2.1	4016066	Ankyrin repeat domain-containing protein 28 (AHRD V1 ***- B6TJ47_MAIZE)%3B contains Interpro domain(s) IPR002110 Ankyrin
Solyc09g010700.2.1	4024116	CM0545.320.nc protein (AHRD V1 ***- B0BLB0_LOTJA)
Solyc09g010710.2.1	4029219	Unknown Protein (AHRD V1)
Solyc09g010720.2.1	4033379	WD-40 repeat family protein (AHRD V1 ***- D7LKF0_ARALY)%3B contains Interpro domain(s) IPR020472 G-protein beta WD-40 repeat%2C region
Solyc09g010730.1.1	4038446	Unknown Protein (AHRD V1)
Solyc09g010740.2.1	4051699	Unknown Protein (AHRD V1)
Solyc09g010750.1.1	4054598	Actin (AHRD V1 ***- P93775_STRAF)%3B contains Interpro domain(s) IPR004000 Actin/actin-like
Solyc09g010760.1.1	4056100	Actin-2 (AHRD V1 --*- ACT2_PHYIN)%3B contains Interpro domain(s) IPR004000 Actin/actin-like
Solyc09g010770.2.1	4057294	Alpha-1 2-glucosyltransferase ALG10-B (AHRD V1 **** D3PGD7_9MAXI)%3B contains Interpro domain(s) IPR016900 Alpha-1%2C 2 glucosyltransferase Alg10
Solyc09g010780.2.1	4073437	Protein phosphatase 2C containing protein (AHRD V1 *-*- B6T998_MAIZE)%3B contains Interpro domain(s) IPR015655 Protein phosphatase 2C
Note: BOSS is represented in bold.

### Sheet: Table S2
Table S2. Significantly differentially expressed genes (log2(FC)>1 or <-1) in SAM of BOSS overexpression line (p35S::β and p35S::α) compared with wild type.
Transgenic lines	Gene ID	log2(FC)	Annotation
p35S::β	Solyc09g010650.1.1	7.49513	RING finger-like IPR018957 Zinc finger, C3HC4 RING-type
p35S::β	Solyc01g098630.2.1	1.57261	Import inner membrane translocase subunit Tim44 IPR007379 Mitochondrial inner membrane translocase complex, subunit Tim44-related
p35S::β	Solyc09g007150.2.1	-4.29057	Glutathione S-transferase IPR004045 Glutathione S-transferase, N-terminal
p35S::β	Solyc04g009860.2.1	3.58813	1-aminocyclopropane-1-carboxylate oxidase-like protein IPR005123 Oxoglutarate and iron-dependent oxygenase
p35S::β	Solyc07g052900.1.1	-1.30687	Os09g0451700 protein (Fragment) IPR007592 Protein of unknown function DUF573
p35S::β	Solyc05g056220.2.1	-1.56653	Methyltransferase like 3 IPR007757 MT-A70
p35S::β	Solyc00g090430.2.1	3.72326	Os08g0100600 protein (Fragment) IPR008507 Protein of unknown function DUF789
p35S::β	Solyc01g098620.2.1	1.75072	Unknown Protein
p35S::β	Solyc07g055460.2.1	7.13399	Cytochrome P450
p35S::β	Solyc12g098400.1.1	2.55798	Os03g0169000 protein (Fragment) IPR004348 Protein of unknown function DUF246, plant
p35S::β	Solyc04g049470.2.1	-9.26588	Histone H3 IPR000164 Histone H3
p35S::β	Solyc03g113420.2.1	1.01008	Peptide transporter IPR000109 TGF-beta receptor, type I_II extracellular region
p35S::β	Solyc08g083500.1.1	1.57806	cytochrome P450
p35S::β	Solyc03g098300.1.1	1.9905	Ornithine decarboxylase IPR002433 Ornithine decarboxylase
p35S::β	Solyc06g030560.1.1	2.52102	Unknown Protein
p35S::β	Solyc02g075620.2.1	-1.21941	Pectinesterase IPR000070 Pectinesterase, catalytic
p35S::β	Solyc01g090330.1.1	1.88224	Unknown Protein
p35S::β	Solyc09g092290.1.1	-8.44533	Cc-nbs-lrr, resistance protein
p35S::β	Solyc05g005460.2.1	-1.54758	Nucleoredoxin 2 IPR000866 Alkyl hydroperoxide reductase_ Thiol specific antioxidant_ Mal allergen
p35S::β	Solyc06g083480.2.1	-5.50351	Short chain alcohol dehydrogenase-like IPR002347 Glucose_ribitol dehydrogenase
p35S::β	Solyc03g007480.2.1	-1.03312	Myosin IPR010926 Myosin tail 2
p35S::β	Solyc10g085470.1.1	1.51756	Unknown Protein
p35S::β	Solyc08g065460.1.1	-7.55407	Unknown Protein
p35S::β	Solyc04g050820.1.1	1.56876	Inositol-3-phosphate synthase IPR002587 Myo-inositol-1-phosphate synthase
p35S::β	Solyc05g032620.1.1	-3.89465	Unknown Protein
p35S::β	Solyc02g093230.2.1	-2.76937	Caffeoyl-CoA O-methyltransferase IPR002935 O-methyltransferase, family 3
p35S::β	Solyc07g042850.2.1	-5.2672	Unknown Protein
p35S::β	Solyc03g093340.2.1	-7.39224	Genomic DNA chromosome 5 TAC clone K11J9
p35S::β	Solyc10g039400.1.1	1.57661	Unknown Protein
p35S::β	Solyc02g093320.2.1	-5.2103	DNA mismatch repair protein-like IPR002099 DNA mismatch repair protein
p35S::β	Solyc05g013460.2.1	-1.07205	Multidrug resistance protein mdtK IPR002528 Multi antimicrobial extrusion protein MatE
p35S::β	Solyc12g056920.1.1	1.98547	Sulfate transporter IPR001902 Sulphate anion transporter
p35S::β	Solyc05g032690.2.1	-1.71784	3-hydroxyisobutyryl-CoA hydrolase IPR001753 Crotonase, core
p35S::β	Solyc11g018850.1.1	-2.14276	Unknown Protein
p35S::β	Solyc08g066060.1.1	1.07095	Unknown Protein
p35S::β	Solyc09g062960.2.1	2.43982	Unknown Protein
p35S::β	Solyc04g040230.1.1	2.88056	Dehydration-responsive protein-like IPR004159 Protein of unknown function DUF248, methyltransferase putative
p35S::β	Solyc12g038590.1.1	-1.37959	Rhomboid protease IPR002610 Peptidase S54, rhomboid
p35S::β	Solyc06g051560.2.1	2.1676	Flavoprotein wrbA
p35S::β	Solyc09g015770.2.1	1.19689	WRKY transcription factor 6 IPR003657 DNA-binding WRKY
p35S::β	Solyc11g065930.1.1	-1.20762	Xanthine dehydrogenase_oxidase IPR016208 Aldehyde oxidase_xanthine dehydrogenase
p35S::β	Solyc09g092310.1.1	-3.63707	Cc-nbs-lrr, resistance protein
p35S::β	Solyc08g059700.1.1	1.51035	Genomic DNA chromosome 3 P1 clone MUJ8
p35S::β	Solyc08g006500.2.1	1.07558	Glutamate-gated kainate-type ion channel receptor subunit GluR5 IPR017103 Ionotropic glutamate-like receptor, plant
p35S::β	Solyc01g108900.2.1	-2.0539	LRR receptor-like serine_threonine-protein kinase, RLP
p35S::β	Solyc05g054360.2.1	-3.65841	Pectinesterase IPR000070 Pectinesterase, catalytic
p35S::β	Solyc08g075210.1.1	1.23481	Acyltransferase-like protein IPR003480 Transferase
p35S::β	Solyc03g078330.1.1	-1.93147	Fatty acid elongase 3-ketoacyl-CoA synthase IPR012392 Very-long-chain 3-ketoacyl-CoA synthase
p35S::β	Solyc03g095770.2.1	1.61686	WRKY transcription factor 6 IPR003657 DNA-binding WRKY
p35S::β	Solyc08g077100.2.1	-1.57846	Baculoviral IAP repeat-containing protein 3 IPR001841 Zinc finger, RING-type
p35S::β	Solyc12g087820.1.1	1.51795	MADS-box transcription factor 13 IPR002100 Transcription factor, MADS-box
p35S::β	Solyc02g074600.2.1	-4.81946	Unknown Protein
p35S::β	Solyc01g105450.2.1	1.37247	ABC transporter G family member 11 IPR013525 ABC-2 type transporter
p35S::β	Solyc08g041770.2.1	-1.06251	Os04g0226400 protein (Fragment)
p35S::β	Solyc10g079400.1.1	1.00818	Gelsolin (Fragment) IPR007122 Gelsolin
p35S::β	Solyc01g058210.1.1	1.51587	Gelsolin IPR007122 Gelsolin
p35S::β	Solyc09g015100.2.1	-3.02423	Unknown Protein
p35S::β	Solyc10g084400.1.1	-1.16324	Glutathione S-transferase IPR017933 Glutathione S-transferase_chloride channel, C-terminal
p35S::β	Solyc02g055460.1.1	-1.0999	Disulfide-isomerase A3 IPR012335 Thioredoxin fold
p35S::β	Solyc02g065190.2.1	-1.41302	Cytochrome P450
p35S::β	Solyc04g007980.2.1	-1.03005	1-aminocyclopropane-1-carboxylate oxidase IPR005123 Oxoglutarate and iron-dependent oxygenase
p35S::β	Solyc12g087830.1.1	1.37367	MADS box transcription factor IPR002100 Transcription factor, MADS-box
p35S::β	Solyc12g044440.1.1	1.05452	Unknown Protein
p35S::β	Solyc05g050380.2.1	1.14561	Cyclic nucleotide-gated ion channel 1 IPR000595 Cyclic nucleotide-binding
p35S::β	Solyc12g087810.1.1	1.08318	Flowering locus C-like MADS-box protein IPR002487 Transcription factor, K-box
p35S::β	Solyc02g084480.1.1	-1.00233	Unknown Protein
p35S::β	Solyc04g014830.1.1	1.03379	GRAS family transcription factor IPR005202 GRAS transcription factor
p35S::β	Solyc08g083410.1.1	2.64046	cytochrome P450
p35S::β	Solyc01g080010.2.1	1.02816	Xylanase inhibitor (Fragment) IPR001461 Peptidase A1
p35S::α	Solyc09g010650.1.1	8.50242	RING finger-like IPR018957 Zinc finger, C3HC4 RING-type
p35S::α	Solyc06g035940.2.1	9.97927	Homeobox-leucine zipper protein PROTODERMAL FACTOR 2 IPR002913 Lipid-binding START
p35S::α	Solyc04g081720.1.1	-11.4438	Unknown Protein
p35S::α	Solyc04g009860.2.1	3.81411	1-aminocyclopropane-1-carboxylate oxidase-like protein IPR005123 Oxoglutarate and iron-dependent oxygenase
p35S::α	Solyc04g081710.1.1	-10.8647	Unknown Protein
p35S::α	Solyc08g059700.1.1	1.65273	Genomic DNA chromosome 3 P1 clone MUJ8
p35S::α	Solyc06g051560.2.1	2.69407	Flavoprotein wrbA
p35S::α	Solyc04g072360.1.1	3.55008	F-box_LRR-repeat protein 13 IPR001810 Cyclin-like F-box
p35S::α	Solyc04g081140.1.1	5.72734	Glyoxal oxidase IPR009880 Glyoxal oxidase, N-terminal

### Sheet: Table S3
Table S3. Primers used in this study.
Primer name	Forward primer(5’-3’)	Application
	Reverse primer(5’-3’)
BOSS-OE-Fw	GGGGACAAGTTTGTACAAAAAAGCAGGCTGAAGGTACTACCCTGAAACCAACGT	Overexpression vector
BOSS-OE-Rv	GGGGACCACTTTGTACAAGAAAGCTGGGTCAATCAAACTAACGCAGCAGCAT
BOSS-RE-Fw	ATGTCCCCTTTATTTGCAATTGTC	RNA editing detection of Tomato
BOSS-RE-Rv	TCAAACTAACGCAGCAGCATC
StBOSS-RE-DF	ATGTCCCCTTTATTTGCAATTGTC	RNA editing detection of potato
StBOSS-RE-DR	TCAAACTAACGCAGCAGCATC
Melon-RE-DF	ATGGACACCACCGCCTCCTC	RNA editing detection of melon
Melon-RE-DR	TCAAACTAAATATCCGGCATCCG
BOSS-101YFP-Fw	ATATGGGATCTACTAGTGAATTCATGCCCAATTCCTCTACCAC	Subcellular localization
BOSS-101YFP-Rv	TCGAGCCCGGGGGTACCGTCGACAACTAACGCAGCAGCATCCG
Solyc12g087810.1-Q-Fw	AGAAATCCAGGTGGCAGAGCAC	Q-PCR
Solyc12g087810.1-Q-Rv	TTCCTCGAGTTGCCTTTCTGTTG
Solyc12g087820.1-Q-Fw	TGCGTTCTGTAAACGGAGGAAAGG
Solyc12g087820.1-Q-Rv	AGCCAACATGGTGTGCTAGTCC
Solyc12g087830.1-Q-Fw	CGTTCTGTAAACGGAGGAAGGG
Solyc12g087830.1-Q-Rv	GCATCGCTGTCATACTGTTATTGC
SFT-Q-Fw	CGAGCTTAGGCCTTCCCAA
SFT-Q-Rv	CATACACTGTTTGCCGACCT
SP-Q-Fw	GGGTTGAAGTTCATGGTGGT
SP-Q-Rv	CCCAACCACTTCTCTTCCAA
SP5G-Q-Fw	ACCGGACATAATCGATTCTAGAC
SP5G-Q-Rv	TCCGTTACACAAAACATCTGAC
FA-Q-Fw	CACTGCCTTGATGAGGATGC
FA-Q-Rv	TCAGAATGGCACAGCTGTCG
J-Q-Fw	TGATGCTGATGTTGCTCTCA
J-Q-Rv	TGCAAATCACGCCTCTCAA
S-Q-Fw	TTCAACTGTTTCTCCTCTTGCT
S-Q-Rv	CCTATCCCAACCTCAAAAGC
BOSS-Q-Fw	TGACGGAGAAGAAGTTAGACAAT
BOSS-Q-Rv	CAAACTAACGCAGCAGCAT
